# Modeling clonal evolution and oncogenic dependency in vivo in the context of hematopoietic transformation

**DOI:** 10.1101/2022.05.18.492524

**Authors:** Robert L. Bowman, Andrew Dunbar, Tanmay Mishra, Wenbin Xiao, Michael R. Waarts, Inés Fernández Maestre, Shira E. Eisman, Louise Cai, Sheng F. Cai, Pablo Sanchez Vela, Shoron Mowla, Anthony R. Martinez Benitez, Young Park, Isabelle S. Csete, Aishwarya Krishnan, Darren Lee, Nayla Boorady, Chad R. Potts, Matthew T. Jenkins, Martin P. Carroll, Sara E. Meyer, Linde A. Miles, P. Brent Ferrell, Jennifer J. Trowbridge, Ross L. Levine

**Author notes:** Corresponding Author: Dr. Ross Levine.

## Abstract

Cancer evolution is a multifaceted process involving the acquisition of somatic mutations and progressive epigenetic dysregulation of cellular fate. Both cell-intrinsic mechanisms and environmental interactions provide selective pressures capable of promoting clonal evolution and expansion, with single-cell and bulk DNA sequencing offering increased resolution into this process^1-4^. Advances in genome editing, single-cell biology and expressed lentiviral barcoding have enabled new insights into how transcriptional/epigenetic states change with clonal evolution^5,6^. Despite the extensive catalog of genomic alterations revealed by resequencing studies^7,8^, there remain limited means to functionally model and perturb this evolutionary process in experimental systems^9^. Here we integrated multi-recombinase (Cre, Flp, and Dre) tools for modeling reversible, sequential mutagenesis from premalignant clonal hematopoiesis to acute myeloid leukemia. We demonstrate that somatic acquisition of *Flt3* activating mutations elicits distinct phases of acute and chronic activation resulting in differential cooperativity with *Npm1* and *Dnmt3a* disease alleles. We next developed a generalizable allelic framework allowing for the reversible expression of oncogenic mutations at their endogenous loci. We found that reversal of mutant *Flt3* resulted in rapid leukemic regression with distinct alterations in cellular compartments depending upon co-occurring mutations. These studies provide a path to model sequential mutagenesis and deterministically investigate mechanisms of transformation and oncogenic dependency in the context of clonal evolution.
