## Supplementary Table 2 for "Modeling clonal evolution and oncogenic dependency in vivo in the context of hematopoietic transformation"

### Sheet: Table S2a
Supplemtary Table 2a: Flow Cytometry Antibodies
Antibody	Clone
BD Biosciences Purified rat anti-mouse CD16/32 Fc block	Clone 2.4G2
BioLegend BV421 anti-mouse lineage cocktail	Clone 17A2; RB6-8C5; RA3-6B2; Ter-119; M1/70
BioLegend BV605 anti-mouse CD45.2	Clone 104
BioLegend BV785 anti-mouse CD117	Clone 2B8
BioLegend BV785 anti-mouse CD11b	Clone M1/70
BioLegend PerCPCy5.5 anti-mouse CD3	Clone 17A2
eBioscience E660 anti-mouse CD34	Clone RAM34
BioLegend APC anti-mouse CD45.1	Clone A20
BioLegend APCCy7 anti-mouse Gr1	Clone RB6-8C5
BioLegend APCCy7 anti-mouse CD16/32	Clone 93
BioLegend APC anti-mouse Cd135	Cloone A2F10
BioLegend PECy7 anti-mouse Sca1	Clone D7
BioLegend PECy7 anti-mouse CD45R/B220	Clone RA3-6B2
BioLegend BV605 anti-mouse CD150	TC15-12F12.2
BioLegend PerCPCy5.5 anti-mouse CD48	Clone HM48-1
BioLegend AF700 anti-mouse CD45.2	Clone 104
BD Biosciences BUV395 anti-mouse CD45.1	Clone A20
Cell Signaling Technology Rabbit anti-phospho-p44/42	Clone 20G11

### Sheet: Table S2b
Supplementary Table 2b: Protein targets of antibody-oligo conjugates (AOC) in the TotalSeq-D Heme panel and used in single cell Mission Bio DNA+Protein sequencing of FLT3-mutant AML patients. Asterisk denotes a custom AOC added to commercially available panel.
CD1c
CD2
CD3
CD4
CD5
CD7
CD8
CD10
CD11b
CD11c
CD13
CD14
CD16
CD19
CD22
CD25
CD30
CD33
CD34
CD38
CD44
CD45
CD45RA
CD45RO
CD49d
CD56
CD62L
CD62P
CD64
CD69
CD71
CD83
CD90
CD117
CD123
CD135*
CD138
CD141
CD163
CD303
CD304
FceRIa
HLA-DR
IgG1 control
IgG2a control
IgG2b control
